# Stage-specific transcriptomics of a leader cell reveals functional machineries driving collective invasion

**DOI:** 10.1101/2025.09.29.679269

**Authors:** Priti Agarwal, Iska Maimon, Hila Gingold, Victor Stolzenbach, Sarit Anava, Olga Antonova, Erin Cram, Oded Rechavi, Ronen Zaidel-Bar

## Abstract

Collective cell invasion underlies organ development, epithelial repair, and cancer metastasis. “Leader cells” remodel extracellular matrix, sense guidance cues, reorganize their cytoskeleton, and coordinate follower cells, but the molecular programs enabling these functions remain unclear. Here, we present a stage-specific transcriptomic dataset of the *C. elegans* gonadal leader cell, the distal tip cell (DTC), which invades basement membrane and guides germ cells to form U-shaped gonadal arms. Comparing invasive larval-stage DTCs with non-invasive adult-stage DTCs defines the molecular signature of an actively invading leader cell *in vivo*. Our dataset recapitulates known regulators of gonad morphogenesis and reveals numerous uncharacterized genes with potential roles in leader cell activity. As proof of concept, we identify vesicular trafficking proteins as enriched in invading DTCs, and demonstrate their importance for gonad development using endogenous tagging and DTC-specific RNAi. We also catalog diverse DTC-specific knockdown phenotypes. This resource establishes a molecular framework for leader cell activity and a platform to investigate conserved mechanisms of invasive migration.
