## Supplementary material for "Stage-specific transcriptomics of a leader cell reveals functional machineries driving collective invasion": Table S2

### Sheet: Sheet1
Table S2: DTC-specific RNAi screen of genes shared between larval-stage DTC transcriptome and known gonad morphogenesis regulators
Gene name	Sequence ID	Gene onotlogy association (WormCat tool)	Percentage of gonad morphogenesis defect (%)	DTC-specific RNAi phenotype	No. of worms observed
erm-1	C01G8.5	Signaling	0	No phenotype	35
dyn-1	C02C6.1	Trafficking	5	Small disorganized gonads	21
cogc-2	C06G3.10	Trafficking	47	Fail to turn, fail to complete gonad morphogenesis, fail to elongate and complete morphogenesis and path-finding defects	51
tra-2	C15F1.3	Development	44	Twisted turns	36
ccdc-55	C16C10.6	Development	0	No phenotype	28
ruvb-1	C27H6.2	Unassigned	0	No phenotype	51
hlh-12	C28C12.8	Transcription factor	38	Fail to complete gonad morphogenesis, path-finding defect,twisted turns	50
tbb-2	C36E8.5	Cytoskeleton	0	No phenotype	31
ppn-1	C37C3.6	Extracellular material	100	Fail to elongate and complete gonad morphogenesis, disorganized gonads	42
tba-2	C47B2.3	Cytoskeleton	10	Fail to complete gonad morphogenesis, fail to elongate and complete morphogenesis and path-finding defects	30
unc-112	C47E8.7	Cytoskeleton	0	No phenotype	34
rab-8	D1037.4	Signaling	34	Fail to turn, path-finding defect, twisted turns	60
D1069.3	D1069.3	Unassigned	30	Path-finding defect	21
let-2	F01G12.5	Extracellular material	0	No phenotype	52
vab-3	F14F3.1	Development	Reported previously	ND	ND
let-765	F20H11.2	Development	0	No phenotype	34
pfd-6	F21C3.5	Chaperone	0	No phenotype	26
gon-1	F25H8.3	Proteolysis general	Reported previously	ND	ND
tba-1	F26E4.8	Cytoskeleton	63	Fail to complete gonad morphogenesis, fail to elongate and complete morphogenesis, path-finding defects and duplicated gonads	21
gex-3	F28D1.10	Signaling	0	No phenotype	21
mig-38	F40F11.2	Metabolism	47	Fail to turn, path-finding defect, twisted turns	30
tba-4	F44F4.11	Cytoskeleton	82	Fail to elongate and complete morphogenesis, path-finding defects	33
ina-1	F54G8.3	Cytoskeleton	Reported previously	ND	ND
unc-73	F55C7.7	Signaling	12	Duplicated DTC, path-finding defect	51
F55F10.1	F55F10.1	Development	56	Thin gonadal arms with gap between the dorsal and ventral regions	54
sdn-1	F57C7.3	Transmembrane protein	0	No phenotype	42
tbb-1	K01G5.7	Cytoskeleton	0	No phenotype	30
hlh-2	M05B5.5	Transcription factor	100	Small disorganized gonads	51
cdc-42	R07G3.1	Signaling	Reported previously	ND	ND
rpap-2	R08D7.2	Transcription: general machinery	0	No phenotype	25
rbx-2	R10A10.2	Proteolysis proteasome	0	No phenotype	37
cbp-1	R10E11.1	Transcription: chromatin	0	No phenotype	26
noca-1	T09E8.1	Cytoskeleton	43	Fail to elongate and complete gonad morphogenesis, disorganized gonads	78
tra-1	Y47D3A.6	Development	74	Twisted turns	57
xpo-2	Y48G1A.5	Nuclear pore	50	Thin gonadal arms with gap between the dorsal and ventral regions, fail to complete morphogenesis and twisted turns	30
cogc-4	Y51H7C.6	Trafficking	0	No phenotype	24
cogc-3	Y71F9AM.4	Trafficking	0	No phenotype	21
tln-1	Y71G12B.11	Cytoskeleton	Reported previously	ND	ND
mig-15	ZC504.4	Signaling	0	No phenotype	36
pat-3	ZK1058.2	Cytoskeleton	Reported previously	ND	ND
vab-10	ZK1151.1	Extracellular material	100	Severely disrupted small gonads and duplicated gonads	54
sor-1	ZK1236.3	Unassigned	25	Twisted turns	57
unc-32	ZK637.8	Lysosome	38	Fail to complete gonad morphogenesis, fail to elongate and complete morphogenesis	51
	Note	ND (Not Determined)
