## Supplementary material for "Stage-specific transcriptomics of a leader cell reveals functional machineries driving collective invasion": Table S3

### Sheet: Sheet1
Table S3: RNAi screen of trafficking-related genes enriched in Distal Tip cell
Gene name	Human Ortholog	Sequence ID	Gene onotlogy association (WormCat tool)	Percentage of gonad morphogenesis defect (%)	No. of worms observed
aph-1	APH1A	VF36H2L.1	Transmembrane protein	0	40
apb-1	AP1B1	Y71H2B.10	Signaling	0	38
apd-3	AP3D1	W09G10.4	Trafficking	0	34
apb-3	AP3B2	R11A5.1	Trafficking	0	20
arf-1	ARF1 and ARF3	B0336.2	Trafficking	94	34
arl-8	ARL8A	Y57G11C.13	Signaling	0	42
bar-1	Unknown	C54D1.6	Signaling	0	22
cca-1	CACNA1I	C54D2.5	Transmembrane transport	0	44
dbl-1	BMP7	T25F10.2	Signaling	0	28
egl-36	KCNC1; KCNC2 ; and KCNC4	R07A4.1	Transmembrane transport	0	38
ent-1	SLC29A2 and SLC29A3	ZK809.4	Transmembrane transport	0	30
inx-3	Unknown	F22F4.2	Cytoskeleton	0	22
klp-12	KIF21B	T01G1.1	Cytoskeleton	0	24
lpr-1	Unknown	Y65B4BR.2	Transmembrane transport	0	38
let-363	MTOR	B0261.2	Signaling	0	24
mek-2	MAP2K1 and MAP2K2	Y54E10BL.6	Signaling	0	30
nex-1	Unknown	ZC155.1	Development	0	34
pgp-6	ABCB1 ; ABCB11; and ABCB4	T21E8.1	Transmembrane transport	0	38
rab-6.1	RAB6A	F59B2.7	Trafficking	0	62
rab-6.2	RAB6A and RAB6B	T25G12.4	Trafficking	0	70
rab-7	RAB7A	W03C9.3	Trafficking	0	20
sel-9	TMED2	W02D7.7	Transmembrane transport	0	54
smp-1	SEMA3B; SEMA3C; and SEMA6C	Y54E5B.1	Transmembrane transport	0	48
sqv-7	SLC35D1	C52E12.3	Trafficking	0	50
sru-39	Unknown	F46B6.11	Transmembrane protein	0	20
srx-41	Unknown	F59B1.7	Transmembrane protein	0	22
sur-6	PPP2R2A and PPP2R2D	F26E4.1	Signaling	0	60
chup-1	SIDT1	ZK721.1	Transmembrane transport	0	20
kcc-1	Unknown	R13A1.2	Transmembrane transport	0	30
unc-61	SEPTIN11 and SEPTIN8	Y50E8A.4	Development	0	20
vps-26	VPS26B	T20D3.7	Trafficking	0	36
wrk-1	Unknown	F41D9.3	Transmembrane protein	0	24
vps-52	VPS52	F08C6.3	Trafficking	0	38
C18B12.6	ERGIC2	C18B12.6	Trafficking	0	26
C47D12.2	DYM	C47D12.2	Transmembrane protein	0	38
gem-1	PPP4R1	C49F8.2	Transmembrane transport	0	48
ppfr-1	Unknown	F16A11.3	Signaling	0	46
F16C3.1	Unknown	F16C3.1	Transmembrane protein	0	24
flwr-1	CACFD1	F20D1.1	Transmembrane transport	100	30
rer-1	RER1	F46C5.8	Trafficking	0	42
yif-1	YIF1A	F57A8.2	Trafficking	0	58
sec-12	PREB	K02B12.3	Trafficking	57	28
K08C7.1	Unknown	K08C7.1	Transmembrane transport	0	38
nud-2	NDE1 and NDEL1	R11A5.2	Trafficking	0	50
sec-31	SEC31A	T01G1.3	Trafficking	0	28
nra-2	NCLN	T05F1.1	Transmembrane protein	0	22
vps-53	VPS53	T05G5.8	Trafficking	0	54
T10C6.6	SLC37A3	T10C6.6	Transmembrane transport	0	24
T24H10.4	TMEM53	T24H10.4	Transmembrane protein	0	20
agef-1	ARFGEF2	Y6B3A.1	Trafficking	0	50
vti-1	VTI1A	Y57G11C.4	Trafficking	0	66
sec-61.A	SEC61A1	Y57G11C.15	Trafficking	0	26
svop-1	SVOP	ZK637.1	Transmembrane transport	0	32
ZK858.6	TM9SF4	ZK858.6	Transmembrane protein	0	36
bkip-1	Unknown	Y39G8C.3	Transmembrane transport	0	28
vang-1	VANGL1 and VANGL2	B0410.2	Development	0	40
osta-1	SLC51A	C01B12.4	Transmembrane transport	0	40
orai-1	ORAI2 and ORAI3	C09F5.2	Transmembrane transport	0	34
mct-6	SLC16A1; SLC16A6; and SLC16A7	C10E2.6	Transmembrane transport	0	48
pdfr-1	CALCR; CALCRL; and PTH1R	C13B9.4	Signaling	0	38
F31E8.4	SLC31A1 and SLC31A2	F31E8.4	Transmembrane transport	0	42
R02F11.3	Unknown	R02F11.3	Transmembrane transport	0	20
T19D12.6	EGFLAM	T19D12.6	Extracellular material	0	28
Y38C1AA.1	TMEM68	Y38C1AA.1	Transmembrane protein	0	40
rga-4	ARHGAP11A	Y75B7AL.4	Signaling	0	32
syx-16	STX16	ZC155.7	Trafficking	0	36
ZC239.5	TNFAIP1	ZC239.5	Transmembrane transport	0	32
twk-1	Unknown	F21C3.1	Transmembrane transport	0	42
