## Supplementary material for "Stage-specific transcriptomics of a leader cell reveals functional machineries driving collective invasion": Table S5

### Sheet: Sheet1
Table S5: Oligos used for cloning genes of interest into T444T vector
Gene name	Forward primer for the gene	Reverese primer for the gene	Forward primer for T444T vector	Reverese primer for T444T vector
hlh-12	tctgatatcatcgatgaattcgagctccacCGAGAACGACAGAGAGTTTCCG	ccctcgaggtcgacggtatcgataagcttgGGCCAAACTGGAACTGAAGTG	TTTGAAGCCCACTTCAGTTCCAGTTTGGCCcaagcttatcgataccgtcgac	GTTGACAGCCATATCGAGACTATCTCCAGTgtggagctcgaattcatcgatg
tra-1	tctgatatcatcgatgaattcgagctccacagagtcgagcaccaaacgag	ccctcgaggtcgacggtatcgataagcttgGGTAAGTCGAACATTTTGCCCG	ACGTCAGTCGGGCAAAATGTTCGACTTACCcaagcttatcgataccgtcgac	aacaggccaactcgtttggtgctcgactctgtggagctcgaattcatcgatg
unc-32	tctgatatcatcgatgaattcgagctccacAACGCTTTACCCCTGTCCTG	ccctcgaggtcgacggtatcgataagcttgGCCGCTTCGAGTTGTTTCTC	TATTCTCAAAGAGAAACAACTCGAAGCGGCcaagcttatcgataccgtcgac	TGTGGAGTATCAGGACAGGGGTAAAGCGTTgtggagctcgaattcatcgatg
sur-6	tctgatatcatcgatgaattcgagctccacGGAAAGTATGTGAAAGGCGTTCG	ccctcgaggtcgacggtatcgataagcttgACTCGTCTCGGACTTGCTTC	GTTGATAGTTGAAGCAAGTCCGAGACGAGTcaagcttatcgataccgtcgac	CCTCGATCGAACGCCTTTCACATACTTTCCgtggagctcgaattcatcgatg
svop-1	tctgatatcatcgatgaattcgagctccacATCGCTGCTTTATTCTACCC	ccctcgaggtcgacggtatcgataagcttgAGGGATGAGAAGAATGCAAG	GTTTGCTAATCTTGCATTCTTCTCATCCCTcaagcttatcgataccgtcgac	ATAAGCTGTTGGGTAGAATAAAGCAGCGATgtggagctcgaattcatcgatg
rga-4	tctgatatcatcgatgaattcgagctccacAACAAATGTCACGCTGGACG	ccctcgaggtcgacggtatcgataagcttgCGGTGTCTGTTGCTCGATTG	GAGGATCGCACAATCGAGCAACAGACACCGcaagcttatcgataccgtcgac	CCGACGTTCACGTCCAGCGTGACATTTGTTgtggagctcgaattcatcgatg
K08C7.1	tctgatatcatcgatgaattcgagctccacATCGCTGCTTTATTCTACCC	ccctcgaggtcgacggtatcgataagcttgAGGGATGAGAAGAATGCAAG	GTTTGCTAATCTTGCATTCTTCTCATCCCTcaagcttatcgataccgtcgac	ATAAGCTGTTGGGTAGAATAAAGCAGCGATgtggagctcgaattcatcgatg
Y105E8A.25	tctgatatcatcgatgaattcgagctccacATTGCATTCCTTCTACACGGC	ccctcgaggtcgacggtatcgataagcttgAGTGGACGGAAGTCATAGTGC	ATTCTACAAGCACTATGACTTCCGTCCACTcaagcttatcgataccgtcgac	GCGACGGTAGCCGTGTAGAAGGAATGCAATgtggagctcgaattcatcgatg
arl-8	tctgatatcatcgatgaattcgagctccacATGCGGAAGATCACCAAAGG	ccctcgaggtcgacggtatcgataagcttgTCGATCAATTGCCGCTCATC	TGGAGCACTTGATGAGCGGCAATTGATCGAcaagcttatcgataccgtcgac	CGTCACGTTGCCTTTGGTGATCTTCCGCATgtggagctcgaattcatcgatg
ZC239.5	tctgatatcatcgatgaattcgagctccacACTCTATTCATTGACCGCTCC	ccctcgaggtcgacggtatcgataagcttgGTTGCCGAGATTTTTGTGGTC	AAAAATTTAGACCACAAAAATCTCGGCAACcaagcttatcgataccgtcgac	ATGTGTTGGGGAGCGGTCAATGAATAGAGTgtggagctcgaattcatcgatg
syx-16	tctgatatcatcgatgaattcgagctccacAAAATGCTGCTGCAACCCTG	ccctcgaggtcgacggtatcgataagcttgTTCAACTGCTTTCGACACACG	ACCTCGATTCGTGTGTCGAAAGCAGTTGAAcaagcttatcgataccgtcgac	GTGTTAGGCTCAGGGTTGCAGCAGCATTTTgtggagctcgaattcatcgatg
T19D12.6	tctgatatcatcgatgaattcgagctccacACTGGAGATAGTCTCGATATGGC	ccctcgaggtcgacggtatcgataagcttgGCACCTTCTGGAGCAAATCC	TCCAATTACTGGATTTGCTCCAGAAGGTGCcaagcttatcgataccgtcgac	GTTGACAGCCATATCGAGACTATCTCCAGTgtggagctcgaattcatcgatg
Vti-1	tctgatatcatcgatgaattcgagctccacAAACTGCGGAAATCACCTCG	ccctcgaggtcgacggtatcgataagcttgATCACGGGAACGACCGATTGT	CAACGTGAAACAATCGGTCGTTCCCGTGATcaagcttatcgataccgtcgac	GGCCGATTTTCGAGGTGATTTCCGCAGTTTgtggagctcgaattcatcgatg
unc-61	tctgatatcatcgatgaattcgagctccacCACGTTCCCAACTGACGATG	ccctcgaggtcgacggtatcgataagcttgTGGTCCAGTCTCTCCATCTC	ATGAAGATTGGAGATGGAGAGACTGGACCAcaagcttatcgataccgtcgac	GAGACAGTTTCATCGTCAGTTGGGAACGTGgtggagctcgaattcatcgatg
let-363	tctgatatcatcgatgaattcgagctccacCGAATGGCTTGGTCAAAATG	ccctcgaggtcgacggtatcgataagcttgGGACAAGCCATTCAACACC	ATTCTACAAGCACTATGACTTCCGTCCACTcaagcttatcgataccgtcgac	ACGAAGAAGAAGGTGTTGAATGGCTTGTCCgtggagctcgaattcatcgatg
ppfr-1	tctgatatcatcgatgaattcgagctccacCCAACAGTACATCTGAACC	ccctcgaggtcgacggtatcgataagcttgCTTCATCTGTGATCTCCTG	ATATGCTTGGACAGGAGATCACAGATGAAGcaagcttatcgataccgtcgac	TTGGTGGAGATGGTTCAGATGTACTGTTGGgtggagctcgaattcatcgatg
mlt-4	tctgatatcatcgatgaattcgagctccacGACAATTTCCTATCCTCACCGC	ccctcgaggtcgacggtatcgataagcttgCTCTGAAGAACTGAAGTAGCCG	GAGGAACACGGCTACTTCAGTTCTTCAGAGcaagcttatcgataccgtcgac	GCCAACTAGCGGTGAGGATAGGAAATTGTCgtggagctcgaattcatcgatg
apb-1	tctgatatcatcgatgaattcgagctccacGAAGCTAGTAGTGAGCGATGTG	ccctcgaggtcgacggtatcgataagcttgTCAGTTTCCTCCGAAATAAGCG	TGAGAAGCCGCTTATTTCGGAGGAAACTGAcaagcttatcgataccgtcgac	GGTCTGAACACATCGCTCACTACTAGCTTCgtggagctcgaattcatcgatg
sec-61.a	TCTGATATCATCGATGAATTCGAGCTCCACACGGAGAGCCATCGGAAATC	CCCTCGAGGTCGACGGTATCGATAAGCTTGTGACGGTAGAAAGCCTCACG	CCGTGCCCTTCGTGAGGCTTTCTACCGTCACAAGCTTATCGATACCGTCGAC	TTCCAGCTCCGATTTCCGATGGCTCTCCGTGTGGAGCTCGAATTCATCGATG
lpr-1	TCTGATATCATCGATGAATTCGAGCTCCACGCCACAAAAGCCTACAACTCC	CCCTCGAGGTCGACGGTATCGATAAGCTTGTGTAATAAGAACGGCTCCGGG	GGTCCAGAGCCCGGAGCCGTTCTTATTACACAAGCTTATCGATACCGTCGAC	GAAGAATAGGGAGTTGTAGGCTTTTGTGGCGTGGAGCTCGAATTCATCGATG
bar-1	tctgatatcatcgatgaattcgagctccacTGACTCCGTGGTTAGAAGCG	ccctcgaggtcgacggtatcgataagcttgTTCGAGAATTGACCAGCTCCAG	AATCTCTTCTGGAGCTGGTCAATTCTCGAAcaagcttatcgataccgtcgac	CTGATTTCTCCGCTTCTAACCACGGAGTCAgtggagctcgaattcatcgatga
F13C5.1	tctgatatcatcgatgaattcgagctccacTACAAAGGACATGAGGCTGTTTC	ccctcgaggtcgacggtatcgataagcttgATGAGATTGCGACTGATCGGC	GTGGAGTTGGCCGATCAGTCGCAATCTCATcaagcttatcgataccgtcgac	TGTATTGGAAACAGCCTCATGTCCTTTGTAgtggagctcgaattcatcgatg
Y38C1AA.1	tctgatatcatcgatgaattcgagctccacACGCGGAATCGAAAATGTGC	ccctcgaggtcgacggtatcgataagcttgAAGCTTCGACCCCATTCAGG	ATTCCGAACTCCTGAATGGGGTCGAAGCTTcaagcttatcgataccgtcgac	CCCTCGTCGGGCACATTTTCGATTCCGCGTgtggagctcgaattcatcgatg
vps-53	tctgatatcatcgatgaattcgagctccacATGGGAAGACGGTTGACCAG	gtcgacggtatcgataagcttgAAATGGAACTGCGTGTGTGGATGATTCTCG	CGAGAATCATCCACACACGCAGTTCCATTTcaagcttatcgataccgtcgac	ACAAAACTCGCTGGTCAACCGTCTTCCCATgtggagctcgaattcatcgatg
let-2	tctgatatcatcgatgaattcgagctccacTCCAGGAAAGGACGGAAAGC	ccctcgaggtcgacggtatcgataagcttgCATCATCTCCAGCGTCTCCG	CAGGACCAGTCGGAGACGCTGGAGATGATGcaagcttatcgataccgtcgac
